# Transcriptome signature of cell viability predicts drug response and drug interaction for Tuberculosis

**DOI:** 10.1101/2021.02.09.430468

**Authors:** Vivek Srinivas, Rene A. Ruiz, Min Pan, Selva Rupa Christinal Immanuel, Eliza J.R. Peterson, Nitin S. Baliga

## Abstract

The treatment of tuberculosis (TB), which kills 1.8 million each year, remains difficult, especially with the emergence of multidrug resistant strains of *Mycobacterium tuberculosis* (Mtb). While there is an urgent need for new drug regimens to treat TB, the process of drug evaluation is slow and inefficient owing to the slow growth rate of the pathogen, the complexity of performing bacteriologic assays in a high-containment facility, and the context-dependent variability in drug sensitivity of the pathogen. Here, we report the development of “DRonA” and “MLSynergy”, algorithms to perform rapid drug response assays and predict response of Mtb to novel drug combinations. Using a novel transcriptome signature for cell viability, DRonA accurately detects bacterial killing by diverse mechanisms in broth culture, macrophage infection and patient sputum, providing an efficient, and more sensitive alternative to time- and resource-intensive bacteriologic assays. Further, MLSynergy builds on DRonA to predict novel synergistic and antagonistic multi-drug combinations using transcriptomes of Mtb treated with single drugs. Together DRonA and MLSynergy represent a generalizable framework for rapid monitoring of drug effects in host-relevant contexts and accelerate the discovery of efficacious high-order drug combinations.
