## Supplementary material for "Transcriptome signature of cell viability predicts drug response and drug interaction for Tuberculosis": File S3

Number of drugs in combination	Combination	Drug 1	Drug 2	Drug 3	Interaction type (DiaMOND interpreted)	MLSynergy_score	Interaction type (MLSynergy interpreted)
2	BDQ_CFZ	BDQ	CFZ		Synergy	7.082837535	Synergy
2	BDQ_INH	BDQ	INH		Antagony	7.120055951	Synergy
2	BDQ_LZD	BDQ	LZD		Antagony	10.17142978	Synergy
2	BDQ_MXF	BDQ	MXF		Antagony	10.72211751	Synergy
2	BDQ_PA824	BDQ	PA824		Antagony	2.735446414	Synergy
2	BDQ_POA	BDQ	POA		Synergy	2.913526725	Synergy
2	BDQ_RIF	BDQ	RIF		Antagony	4.110862029	Synergy
2	CFZ_INH	CFZ	INH		Antagony	-6.568361688	Synergy
2	CFZ_LZD	CFZ	LZD		Antagony	0.976373216	Synergy
2	CFZ_MXF	CFZ	MXF		Antagony	3.132101742	Synergy
2	CFZ_PA824	CFZ	PA824		Synergy	-12.18284787	Synergy
2	CFZ_POA	CFZ	POA		Synergy	-11.04782733	Synergy
2	CFZ_RIF	CFZ	RIF		Synergy	-7.471865504	Synergy
2	INH_LZD	INH	LZD		Antagony	3.281231264	Synergy
2	INH_MXF	INH	MXF		Antagony	5.191527144	Synergy
2	INH_PA824	INH	PA824		Antagony	-7.908815634	Synergy
2	INH_POA	INH	POA		Synergy	-7.102462016	Synergy
2	INH_RIF	INH	RIF		Antagony	-4.321704952	Synergy
2	LZD_MXF	LZD	MXF		Antagony	9.267027524	Synergy
2	LZD_PA824	LZD	PA824		Antagony	0.349570296	Synergy
2	LZD_POA	LZD	POA		Synergy	0.693247273	Synergy
2	LZD_RIF	LZD	RIF		Antagony	2.233754343	Synergy
2	MXF_PA824	MXF	PA824		Antagony	2.493789935	Synergy
2	MXF_RIF	MXF	RIF		Antagony	4.041144524	Synergy
2	PA824_POA	PA824	POA		Synergy	-13.87261664	Synergy
2	PA824_RIF	PA824	RIF		Synergy	-9.73841813	Synergy
2	POA_RIF	POA	RIF		Synergy	-8.724754186	Synergy
3	BDQ_CFZ_INH	BDQ	CFZ	INH	Synergy	2.013435759	Synergy
3	BDQ_CFZ_LZD	BDQ	CFZ	LZD	Synergy	5.294550922	Synergy
3	BDQ_CFZ_MXF	BDQ	CFZ	MXF	Antagony	6.375367983	Synergy
3	BDQ_CFZ_PA824	BDQ	CFZ	PA824	Synergy	-0.223311079	Synergy
3	BDQ_CFZ_POA	BDQ	CFZ	POA	Synergy	0.049861579	Synergy
3	BDQ_CFZ_RIF	BDQ	CFZ	RIF	Synergy	1.173448456	Synergy
3	BDQ_INH_LZD	BDQ	INH	LZD	Antagony	5.422058522	Synergy
3	BDQ_INH_MXF	BDQ	INH	MXF	Antagony	6.471592088	Synergy
3	BDQ_INH_PA824	BDQ	INH	PA824	Antagony	0.314694421	Synergy
3	BDQ_INH_POA	BDQ	INH	POA	Synergy	0.563216724	Synergy
3	BDQ_INH_RIF	BDQ	INH	RIF	Antagony	1.597101027	Synergy
3	BDQ_LZD_MXF	BDQ	LZD	MXF	Antagony	8.690158431	Synergy
3	BDQ_LZD_PA824	BDQ	LZD	PA824	Antagony	3.563640664	Synergy
3	BDQ_LZD_POA	BDQ	LZD	POA	Synergy	3.703217418	Synergy
3	BDQ_LZD_RIF	BDQ	LZD	RIF	Antagony	4.467893593	Synergy
3	BDQ_MXF_PA824	BDQ	MXF	PA824	Antagony	4.528550087	Synergy
3	BDQ_MXF_RIF	BDQ	MXF	RIF	Antagony	5.33974867	Synergy
3	BDQ_PA824_POA	BDQ	PA824	POA	Synergy	-2.191435618	Synergy
3	BDQ_PA824_RIF	BDQ	PA824	RIF	Synergy	-0.971802803	Synergy
3	BDQ_POA_RIF	BDQ	POA	RIF	Synergy	-0.66363176	Synergy
3	CFZ_INH_LZD	CFZ	INH	LZD	Antagony	-1.265654463	Synergy
3	CFZ_INH_MXF	CFZ	INH	MXF	Antagony	0.467347304	Synergy
3	CFZ_INH_PA824	CFZ	INH	PA824	Synergy	-9.714444202	Synergy
3	CFZ_INH_POA	CFZ	INH	POA	Synergy	-9.153112114	Synergy
3	CFZ_INH_RIF	CFZ	INH	RIF	Synergy	-7.151203916	Synergy
3	CFZ_LZD_MXF	CFZ	LZD	MXF	Antagony	4.096812898	Synergy
3	CFZ_LZD_PA824	CFZ	LZD	PA824	Antagony	-3.295045464	Synergy
3	CFZ_LZD_POA	CFZ	LZD	POA	Antagony	-2.956734503	Synergy
3	CFZ_LZD_RIF	CFZ	LZD	RIF	Synergy	-1.64409182	Synergy
3	CFZ_MXF_PA824	CFZ	MXF	PA824	Antagony	-1.263570858	Synergy
3	CFZ_MXF_RIF	CFZ	MXF	RIF	Synergy	0.162835355	Synergy
3	CFZ_PA824_POA	CFZ	PA824	POA	Synergy	-12.9871765	Synergy
3	CFZ_PA824_RIF	CFZ	PA824	RIF	Synergy	-10.3789208	Synergy
3	CFZ_POA_RIF	CFZ	POA	RIF	Synergy	-9.719676653	Synergy
3	INH_LZD_MXF	INH	LZD	MXF	Antagony	5.604068323	Synergy
3	INH_LZD_PA824	INH	LZD	PA824	Antagony	-1.255776413	Synergy
3	INH_LZD_POA	INH	LZD	POA	Synergy	-0.960539238	Synergy
3	INH_LZD_RIF	INH	LZD	RIF	Antagony	0.223657225	Synergy
3	INH_MXF_PA824	INH	MXF	PA824	Antagony	0.538562952	Synergy
3	INH_MXF_RIF	INH	MXF	RIF	Antagony	1.833847299	Synergy
3	INH_PA824_POA	INH	PA824	POA	Synergy	-9.847502882	Synergy
3	INH_PA824_RIF	INH	PA824	RIF	Antagony	-7.672047303	Synergy
3	INH_POA_RIF	INH	POA	RIF	Synergy	-7.13875385	Synergy
3	LZD_MXF_PA824	LZD	MXF	PA824	Antagony	4.286220389	Synergy
3	LZD_MXF_RIF	LZD	MXF	RIF	Antagony	5.250111932	Synergy
3	LZD_PA824_POA	LZD	PA824	POA	Synergy	-3.260559237	Synergy
3	LZD_PA824_RIF	LZD	PA824	RIF	Synergy	-1.865635694	Synergy
3	LZD_POA_RIF	LZD	POA	RIF	Synergy	-1.541492438	Synergy
3	MXF_PA824_RIF	MXF	PA824	RIF	Antagony	0.020815167	Synergy
3	MXF_POA_RIF	MXF	POA	RIF	Antagony	0.293764069	Synergy
3	PA824_POA_RIF	PA824	POA	RIF	Synergy	-10.88274024	Synergy
