## Supplementary material for "Transcriptome signature of cell viability predicts drug response and drug interaction for Tuberculosis": File S4

Combinations	Number of drugs in combination	INDIGO score (Model 1)	INDIGO score (Model 2)	MLSynergy score	FICn (DiaMOND interpreted)	Interaction (DiaMOND interpreted)
BDQ_CFZ	2	0.284135	2.09598	7.082837535	-0.230197305	Synergy
BDQ_INH	2	1.201046	2.219194	7.120055951	0.061692513	Antagony
BDQ_LZD	2	1.197178	2.092972	10.17142978	0.239537332	Antagony
BDQ_MXF	2	2.383377	2.162488	10.72211751	0.923180906	Antagony
BDQ_PA824	2	1.036263	2.115836	2.735446414	0.388896277	Antagony
BDQ_RIF	2	1.762309	2.115924	4.110862029	0.39476079	Antagony
CFZ_INH	2	0.38984	0.948529	-6.568361688	0.215830418	Antagony
CFZ_LZD	2	0.981625	0.659235	0.976373216	0.709303578	Antagony
CFZ_MXF	2	1.737048	0.847571	3.132101742	0.51539156	Antagony
CFZ_PA824	2	1.439482	0.828902	-12.18284787	-0.012650578	Synergy
CFZ_RIF	2	0.47415	0.646389	-7.471865504	-0.353450014	Synergy
INH_LZD	2	0.859488	0.98988	3.281231264	0.145367436	Antagony
INH_MXF	2	2.013255	1.180109	5.191527144	0.455439177	Antagony
INH_PA824	2	1.003295	1.125494	-7.908815634	0.237557607	Antagony
INH_RIF	2	1.367498	1.319514	-4.321704952	0.443600337	Antagony
LZD_MXF	2	1.559046	1.001752	9.267027524	0.906780171	Antagony
LZD_PA824	2	1.608617	0.961744	0.349570296	0.519139145	Antagony
LZD_RIF	2	0.952444	0.722715	2.233754343	0.219509155	Antagony
MXF_PA824	2	2.156813	1.148217	2.493789935	0.407982028	Antagony
MXF_RIF	2	2.12282	0.994193	4.041144524	0.51176408	Antagony
PA824_RIF	2	0.42128	0.929497	-9.73841813	-0.513881169	Synergy
BDQ_CFZ_INH	3	0.375097	1.99337	2.013435759	-0.259099281	Synergy
BDQ_CFZ_LZD	3	0.806241	1.93532	5.294550922	-0.064888541	Synergy
BDQ_CFZ_MXF	3	0.893188	1.997606	6.375367983	0.236613747	Antagony
BDQ_CFZ_PA824	3	0.863947	2.022242	-0.223311079	-0.315342383	Synergy
BDQ_CFZ_RIF	3	0.421847	1.948839	1.173448456	-0.270232299	Synergy
BDQ_INH_LZD	3	0.851488	1.953948	5.422058522	0.137391115	Antagony
BDQ_INH_MXF	3	1.173348	2.071609	6.471592088	0.605542369	Antagony
BDQ_INH_PA824	3	0.705871	2.032143	0.314694421	0.332699968	Antagony
BDQ_INH_RIF	3	1.226664	2.026403	1.597101027	0.355769199	Antagony
BDQ_LZD_MXF	3	1.096289	1.999252	8.690158431	1.067312886	Antagony
BDQ_LZD_PA824	3	0.999427	2.013701	3.563640664	0.352564804	Antagony
BDQ_LZD_RIF	3	0.885606	1.97752	4.467893593	0.487126619	Antagony
BDQ_MXF_PA824	3	1.036545	2.106498	4.528550087	0.524904789	Antagony
BDQ_MXF_RIF	3	1.345953	2.033499	5.33974867	1.116942358	Antagony
BDQ_PA824_RIF	3	0.590924	2.062751	-0.971802803	-0.085994555	Synergy
CFZ_INH_LZD	3	0.73111	0.716706	-1.265654463	0.765529563	Antagony
CFZ_INH_MXF	3	0.890672	0.875388	0.467347304	0.490883137	Antagony
CFZ_INH_PA824	3	0.732053	0.736573	-9.714444202	-0.143152977	Synergy
CFZ_INH_RIF	3	0.523542	0.762305	-7.151203916	-0.332205465	Synergy
CFZ_LZD_MXF	3	1.0207	0.732581	4.096812898	0.730291102	Antagony
CFZ_LZD_PA824	3	1.076613	0.656227	-3.295045464	0.434100945	Antagony
CFZ_LZD_RIF	3	0.70709	0.649444	-1.64409182	-0.213261914	Synergy
CFZ_MXF_PA824	3	1.128379	0.814096	-1.263570858	0.105069941	Antagony
CFZ_MXF_RIF	3	0.828294	0.738613	0.162835355	-0.397341468	Synergy
CFZ_PA824_RIF	3	0.830405	0.689847	-10.3789208	-0.598192914	Synergy
INH_LZD_MXF	3	1.144384	0.938626	5.604068323	0.790847028	Antagony
INH_LZD_PA824	3	0.885972	0.924182	-1.255776413	5.018049575	Antagony
INH_LZD_RIF	3	0.838351	0.898774	0.223657225	0.526220146	Antagony
INH_MXF_PA824	3	1.034478	0.979013	0.538562952	1.496716101	Antagony
INH_MXF_RIF	3	1.172398	1.008456	1.833847299	0.559737711	Antagony
INH_PA824_RIF	3	0.611131	0.933581	-7.672047303	4.954042435	Antagony
LZD_MXF_PA824	3	1.078345	0.924456	4.286220389	0.714319078	Antagony
LZD_MXF_RIF	3	0.932706	0.855589	5.250111932	0.747025275	Antagony
LZD_PA824_RIF	3	0.727078	0.80812	-1.865635694	-0.262556246	Synergy
MXF_PA824_RIF	3	0.854503	0.886728	0.020815167	0.121686251	Antagony
