## Supplementary material for "Transcriptome signature of cell viability predicts drug response and drug interaction for Tuberculosis": File S2

### Sheet: Figure 2A
Drug	Concentration (µg/ml)	Treatment time (hrs.)	Replicates
BDQ	11.5	72	3
CFZ	3.65	72	3
INH	1.8	72	3
LZD	4.2	72	3
MXF	0.3	72	3
PA824	0.7	72	3
POA	3.5	72	3
RIF	0.02	72	3
No drug (Lag phase)	0	0	12
No drug (Early log phase)	0	0	12
No drug (Log phase)	0	0	12
No drug (Stationary phase)	0	0	12

### Sheet: Figure 2B
Drug	Concentration (µg/ml)	Treatment time (hrs.)	Conditions	Replicates
EMB	12	24	Broth	3
INH	0.4	24	Broth	6
POA	200	24	Broth	3
RIF	0.4	24	Broth	2
EMB	12	24	Intra-macrophage	3
INH	0.4	24	Intra-macrophage	8
POA	200	24	Intra-macrophage	3
RIF	0.4	24	Intra-macrophage	3
No drug (Inf-g)	0	24	Intra-macrophage	2
No drug (PBS)	0	24	Intra-macrophage	4
No drug (RAP)	0	24	Intra-macrophage	2
